# Hand-reared wolves show attachment comparable to dogs and use human caregiver as a social buffer in the Strange Situation Test

**DOI:** 10.1101/2020.02.17.952663

**Authors:** Christina Hansen Wheat, Linn Larsson, Patricia Berner, Hans Temrin

## Abstract

Domesticated animals are generally assumed to display increased sociability towards humans compared to their wild ancestors. Dogs (*Canis familiaris*) have a remarkable ability to form social relationships with humans, including lasting attachment, a social bond based on emotional dependency. Since it has specifically been suggested that the ability to form attachment with humans evolved post-domestication in dogs, attempts to quantify attachment in wolves (*Canis lupus*), the ancestor of dogs, have subsequently been performed. However, while these rare wolf studies do highlight the potential for wolves to express attachment behaviour towards humans, the varied, and in some cases, contrasting results also emphasize the need for further testing of wolves. Here we used the standardized Strange Situation Test to investigate attachment behaviour expressed in wolves and dogs hand-reared and socialized under identical conditions. We found that 23 weeks old wolves and dogs equally discriminated between a stranger and a familiar person, and expressed similar attachment behaviours toward a familiar person. Additionally, wolves, but not dogs, expressed significantly elevated stress behaviour during the test, but this stress response was buffered by the presence of a familiar person. Wolves also expressed quantifiable fear responses to the stranger, whereas no such response was detectable in dogs. Together, our results suggest that wolves can show attachment toward humans comparable to that of dogs. Importantly, our findings demonstrate that the ability to form attachment with humans exists in relatives of the wild ancestor of dogs, thus refuting claims that such attachment is unique to post-domestication dog lineages.
