## Supplementals for "Hand-reared wolves show attachment comparable to dogs and use human caregiver as a social buffer in the Strange Situation Test"

### Sheet: TableS1_AttachRaw
Subject	Type	ExplF	ExplS	PassBehF	PassBehS	SocPlayF	SocPlayS	StandDoorF	StandDoorS	PhysContF	PhysContS	FollowingF	FollowingS	GreetingF	GreetingS	AloneExpl	AloneStandDoor
Billie	Dog	84.15	88.6	5.075	1.77	5.05	1.03	5.475	8.6	23.925	6.6	3	1	5	4	55.6	34.2
Bowie	Dog	55.145	65.8	1.15	1.7667	12.85	22.5667	4.725	9.9	44.025	24.1	3	1	4.5	5	18.1	81.9
Cash	Dog	70.725	69.0333	3.5	0	8.1	2.76667	16.825	28.1	25.725	20.4	3	1.5	5	5	24.6	67.33
Ella	Dog	93.325	85.4667	0	2.6	2.475	1.5	3.075	10.4333	33.275	8.26667	3	0	4.5	3.5	87.4	12.6
Jagger	Dog	58.525	51	3	4.7	17.675	30.7667	10.525	10.0667	20.825	26.3	3	1	4.5	5	50.6	37.8
Janis	Dog	64.975	61.25	1.125	0	12.425	22	17.475	16.15	12.9	29.7	3	0	4.5	5	24.5	72.7
Lennon	Dog	52.65	63.0333	1.35	1.2	5.6	9.53333	13.175	26	12.75	23.9	3	2	5	5	25.4	74.6
Marley	Dog	68.3	72.6	0	4.8	18.425	9.86667	8	12.7333	12.1	34.3333	3	0	5	5	34.2	18
Muddy	Dog	82.35	70.5	2.125	3	2.75	6.06667	7.825	19.9333	22.275	3.2	3	0	5	4	49.7	34.6
Red	Dog	85.675	52.0667	0	0	2.4	0	11.925	47.9333	26.225	1.06667	3	1	3	1	24.2	75.8
Simone	Dog	83.875	60.8	0	0	3.575	3.23333	10.15	36.5667	10.825	8.3	3	2	4	3	66.1	33.9
Skip	Dog	82.475	66.7667	1.15	1.16667	4.65	2.7	10.5	29.3667	37.875	5.8333	3	1.5	5	4.5	65.8	34.2
Bjork	Wolf	68.725	64.8	0	0	0	0	37.32	35.2	11.3	10.1	3	2.5	5	5	40.2	59.8
Elvis	Wolf	86.95	81.9333	0	0	0	0	13.025	18.0333	30.825	3.8	3	2	5	4.5	70.2	25.4
Hendrix	Wolf	77.075	72.6667	0	0	0	0	22.425	27.3333	8.925	3.2	3	2	4	4.5	65.2	34.8
Iggy	Wolf	92.825	82.5	1.075	0	0	0	6.075	17.5333	14.5	10.0333	3	3	5	3	23.4	76.6
Joni	Wolf	87.725	85.2333	0	0	0.75	0	11.375	14.7333	14.05	60	3	1.5	5	5	75	25
KD	Wolf	74.3333	59.7	0	0	0	0	25.6667	40.3	22.1667	5.7	NA	NA	NA	NA	48	52
Lita	Wolf	83.95	64.8667	0	1.23333	0	0	16.025	33.5667	10.1	2.06667	3	3	5	2	45.7	54.3
Ozzy	Wolf	79.2	73.7333	0.55	0	0	0	20.225	26.2333	29.375	4.16667	3	2.5	5	2	62.9	37.1
PJ	Wolf	76.05	84.3667	0	0	0	0	23.95	15.6333	9	0.4	3	3	3	1	75	25
Sting	Wolf	71.925	54.7667	0	0	0	0	28.075	45.2333	24.4	2.73333	3	3	4.5	4.5	72.9	27.1

### Sheet: TableS2_FearStressRaw
Individual	Sex	Species	Year	Crouching_freq	Crouching_sec	Growl_freq	Pacing_freq	Pacing_sec	TailTuck_freq	TailTuck_sec	Yawn_freq	Startle_freq	Retreat_freq	Retreat_freq
PJ_1	F	Wolf	2016				9	53.43
PJ_2	F	Wolf	2016				13	56.11	6	16.63
PJ_3	F	Wolf	2016				10	50.33	2	1
PJ_4	F	Wolf	2016				3	5.89			1
PJ_5	F	Wolf	2016				8	23.56			2
PJ_6	F	Wolf	2016				7	23.8	3	8.95	1
PJ_7	F	Wolf	2016				4	7.43
Elvis_1	M	Wolf	2016				7	16.92	2	3.31
Elvis_2	M	Wolf	2016				11	38.43
Elvis_3	M	Wolf	2016				7	23.82			1
Elvis_4	M	Wolf	2016				3	5.37
Elvis_5	M	Wolf	2016				6	12.07
Elvis_6	M	Wolf	2016	1	3.34		5	18.16	1	4.1	1
Elvis_7	M	Wolf	2016				2	2.33
KD_1	F	Wolf	2016				1	1.72
KD_2	F	Wolf	2016	8	23.24				11	58.11
KD_3	F	Wolf	2016	3	8.45		1	1.01	6	37.93
KD_4	F	Wolf	2016
KD_5	F	Wolf	2016
KD_6	F	Wolf	2016	2	2.56	1			2	4.18
Sting_1	M	Wolf	2016				10	33.09
Sting_2	M	Wolf	2016				5	21.35
Sting_3	M	Wolf	2016	1	1.31		7	24.17			1
Sting_4	M	Wolf	2016				5	16.11
Sting_5	M	Wolf	2016				4	15.9
Sting_6	M	Wolf	2016				2	7.68
Sting_7	M	Wolf	2016				3	7.17			1
Bowie_1	M	Dog	2014
Bowie_2	M	Dog	2014
Bowie_3	M	Dog	2014
Bowie_4	M	Dog	2014
Bowie_5	M	Dog	2014
Bowie_6	M	Dog	2014
Bowie_7	M	Dog	2014
Janis_1	F	Dog	2014
Janis_2	F	Dog	2014
Janis_3	F	Dog	2014
Janis_4	F	Dog	2014
Janis_5	F	Dog	2014				1	2.84
Janis_6	F	Dog	2014
Janis_7	F	Dog	2014
Jagger_1	M	Dog	2014
Jagger_2	M	Dog	2014
Jagger_3	M	Dog	2014								1
Jagger_4	M	Dog	2014
Jagger_5	M	Dog	2014
Jagger_6	M	Dog	2014								1
Jagger_7	M	Dog	2014
Cash_1	M	Dog	2014
Cash_2	M	Dog	2014								1
Cash_3	M	Dog	2014								1
Cash_4	M	Dog	2014
Cash_5	M	Dog	2014
Cash_6	M	Dog	2014
Cash_7	M	Dog	2014
Lennon_1	M	Dog	2014
Lennon_2	M	Dog	2014								1
Lennon_3	M	Dog	2014
Lennon_4	M	Dog	2014
Lennon_5	M	Dog	2014				2	5.91
Lennon_6	M	Dog	2014								1
Lennon_7	M	Dog	2014
Marley_1	M	Dog	2014
Marley_2	M	Dog	2014
Marley_3	M	Dog	2014
Marley_4	M	Dog	2014
Marley_5	M	Dog	2014
Marley_6	M	Dog	2014
Marley_7	M	Dog	2014
Bjork_1	F	Wolf	2014				5	6.91
Bjork_2	F	Wolf	2014	4	7.43		2	3.59	3	4.84
Bjork_3	F	Wolf	2014				7	20.48
Bjork_4	F	Wolf	2014				2	1.27
Bjork_5	F	Wolf	2014				3	3.6
Bjork_6	F	Wolf	2014	1	4.44		3	7.41
Bjork_7	F	Wolf	2014				1	0.77
Joni_1	F	Wolf	2014				1	2.54
Joni_2	F	Wolf	2014	1	16.15				2	19.69
Joni_3	F	Wolf	2014	3	14.62		1	2.04
Joni_4	F	Wolf	2014
Joni_5	F	Wolf	2014				1	2.83
Joni_6	F	Wolf	2014	2	12.55		2	3.29
Joni_7	F	Wolf	2014
Lita_1	F	Wolf	2014				1	1.53
Lita_2	F	Wolf	2014	2	2.86		5	15.91
Lita_3	F	Wolf	2014				5	14.12
Lita_4	F	Wolf	2014				2	4.11			1
Lita_5	F	Wolf	2014				6	17.93
Lita_6	F	Wolf	2014				2	5.11	1	0.77
Lita_7	F	Wolf	2014								1
Ozzy_1	M	Wolf	2014				1	1.81
Ozzy_2	M	Wolf	2014	1	18.19		10	26.37	1	6.4
Ozzy_3	M	Wolf	2014				9	23.61
Ozzy_4	M	Wolf	2014				5	5.64
Ozzy_5	M	Wolf	2014				4	9.76
Ozzy_6	M	Wolf	2014	1	2.57		7	13.32	2	4.63
Ozzy_7	M	Wolf	2014
Iggy_1	M	Wolf	2014				2	4.57
Iggy_2	M	Wolf	2014	2	11.27		6	14.35
Iggy_3	M	Wolf	2014				7	16.16
Iggy_4	M	Wolf	2014				3	4.61
Iggy_5	M	Wolf	2014				3	7.66
Iggy_6	M	Wolf	2014				3	16.65
Iggy_7	M	Wolf	2014
Hendrix_1	M	Wolf	2015				4	7.67	1	4.07
Hendrix_2	M	Wolf	2015	1	9.48		7	19.2	3	14.85	1
Hendrix_3	M	Wolf	2015				4	11.78	4	30.94
Hendrix_4	M	Wolf	2015				2	3.33	1	5.37
Hendrix_5	M	Wolf	2015				1	1.54	2	9.71	1
Hendrix_6	M	Wolf	2015				3	16.76	3	29.16
Hendrix_7	M	Wolf	2015
Muddy_1	M	Dog	2015
Muddy_2	M	Dog	2015								1
Muddy_3	M	Dog	2015
Muddy_4	M	Dog	2015
Muddy_5	M	Dog	2015								1
Muddy_6	M	Dog	2015								2
Muddy_7	M	Dog	2015
Ella_1	F	Dog	2015
Ella_2	F	Dog	2015
Ella_3	F	Dog	2015
Ella_4	F	Dog	2015
Ella_5	F	Dog	2015
Ella_6	F	Dog	2015								1
Ella_7	F	Dog	2015
Billie_1	F	Dog	2015
Billie_2	F	Dog	2015									1	3	2.74
Billie_3	F	Dog	2015	1	2.06		1	2.83				1
Billie_4	F	Dog	2015
Billie_5	F	Dog	2015				2	8.87
Billie_6	F	Dog	2015				1	1.54					1	0.77
Billie_7	F	Dog	2015
Red_1	M	Dog	2015
Red_2	M	Dog	2015								1		4	4.9
Red_3	M	Dog	2015				1	1.035			1		2	3.86
Red_4	M	Dog	2015				2	5.4
Red_5	M	Dog	2015
Red_6	M	Dog	2015	1	0.77						1
Red_7	M	Dog	2015
Simone_1	F	Dog	2015				4	5.36
Simone_2	F	Dog	2015				2	4.85			1
Simone_3	F	Dog	2015				2	8.44
Simone_4	F	Dog	2015				1	1.53
Simone_5	F	Dog	2015
Simone_6	F	Dog	2015				1	1.42
Simone_7	F	Dog	2015
Skip_1	M	Dog	2015
Skip_2	M	Dog	2015
Skip_3	M	Dog	2015
Skip_4	M	Dog	2015
Skip_5	M	Dog	2015
Skip_6	M	Dog	2015
Skip_7	M	Dog	2015

### Sheet: TableS3_GLM_Attach
EXPLORATION
Source	Effect	Sum of Squares	df	Mean Square	F	Sig.	Partial Eta Squared
Intercept	Between-Subjects Effects	234277	1	234277	1236.2	0	0.984
Species	Between-Subjects Effects	365.419	1	365.419	1.928	0.18	0.088
Testperson	Within-Subjects Effects	511.156	1	511.156	7.96774	0.0105147	0.28489
Testperson * Species	Within-Subjects Effects	3.59465	1	3.59465	0.0560323	0.815288	0.00279379
Error (Species)	Between-Subjects Effects	3790.26	20	189.513
Error (Testperson)	Within-Subjects Effects	1283.06	20	64.1531
PASSIVE BEHAVIOUR
Source	Effect	Sum of Squares	df	Mean Square	F	Sig.	Partial Eta Squared
Intercept	Between-Subjects Effects	0.003	1	0.003	20.396	0	0.505
Species	Between-Subjects Effects	0.002	1	0.002	14.396	0.001	0.418
Testperson	Within-Subjects Effects	8.03177e-06	1	8.03177e-06	0.0528655	0.820485	0.00263631			S
Testperson * Species	Within-Subjects Effects	1.70375e-05	1	1.70375e-05	0.112141	0.741206	0.0055758
Error (Species)	Between-Subjects Effects	0.003	20	0
Error(Testperson)	Within-Subjects Effects	0.00303857	20	0.000151928
SOCIAL PLAY
Source	Effect	Sum of Squares	df	Mean Square	F	Sig.	Partial Eta Squared
Intercept	Between-Subjects Effects	0.08361	1	0.08361	12.7607	0.00190751	0.389513
Species	Between-Subjects Effects	0.0821836	1	0.0821836	12.543	0.00204785	0.385429
Testperson	Within-Subjects Effects	0.000472275	1	0.000472275	0.371478	0.549062	0.0182352
Testperson * Species	Within-Subjects Effects	0.000586079	1	0.000586079	0.460994	0.504942	0.0225304
Error (Species)	Between-Subjects Effects	0.131043	20	0.00655214
Error (Testperson)	Within-Subjects Effects	0.0254268	20	0.00127134
STAND BY THE DOOR
Source	Effect	Sum of Squares	df	Mean Square	F	Sig.	Partial Eta Squared
Intercept	Between-Subjects Effects	17057.3	1	17057.3	123.737	5.12885e-10	0.860857
Species	Between-Subjects Effects	743.217	1	743.217	5.39144	0.0309065	0.212333
Testperson	Within-Subjects Effects	913.953	1	913.953	18.3461	0.000362803	0.478434
Testperson * Species	Within-Subjects Effects	52.2861	1	52.2861	1.04956	0.317842	0.0498612
Error (Species)	Between-Subjects Effects	2757.03	20	137.851
Error(Testperson)	Within-Subjects Effects	996.346	20	49.8173
PHYSICAL CONTACT
Source	Effect	Sum of Squares	df	Mean Square	F	Sig.	Partial Eta Squared
Intercept	Between-Subjects Effects	10851.3	1	10851.3	65.777	3.25555e-09	0.776
Species	Between-Subjects Effects	480.76	1	480.76	2.914	0.104	0.133
Testperson	Within-Subjects Effects	1987.3	1	1987.3	12.223	0.002	0.391
Testperson * Species	Within-Subjects Effects	116.583	1	116.583	0.717	0.408	0.036
Error (Species)	Between-Subjects Effects	3134.42	19	164.593
Error(Testperson)	Within-Subjects Effects	3089.26	19	162.593
FOLLOWING
Source	Effect	Sum of Squares	df	Mean Square	F	Sig.	Partial Eta Squared
Intercept	Between-Subjects Effects	228.018	1	228.018	971.74	8.85516e-18	0.980822
Species	Between-Subjects Effects	6.44643	1	6.44643	27.4726	4.64962e-05	0.591157
Testperson	Within-Subjects Effects	17.1607	1	17.1607	73.1335	6.1371e-08	0.793778
Testperson * Species	Within-Subjects Effects	6.44643	1	6.44643	27.4726	4.64962e-05	0.591157
Error (Species)	Between-SubjectsEffects	4.45833	19	0.234649
Error(Testperson)	Within-SubjectsEffects	4.45833	19	0.234649
GREETING
Source	Effect	Sum of Squares	df	Mean Square	F	Sig.	Partial Eta Squared
Intercept	Between-Subjects Effects	731.05	1	731.05	443.493	1.24378e-14	0.958918
Species	Between-Subjects Effects	1.0496	1	1.0496	0.636744	0.434753	0.0324261
Testperson	Within-Subjects Effects	6.00198	1	6.00198	10.225	0.00473895	0.349873
Testperson * Species	Within-Subjects Effects	1.24008	1	1.24008	2.11261	0.162408	0.100064
Error (Species)	Between-Subjects Effects	31.3194	19	1.64839
Error(Testperson)	Within-Subjects Effects	11.1528	19	0.586988

### Sheet: TableS4_tTest_followingDOGS
Paired Samples Statistics
		Mean	N	Std. Deviation	Std. Error Mean
Pair 1	FOL Fdog	3	12	0	0
	FOL Sdog	0.916667	12	0.763763	0.220479
Pair 2	FOL Fwolf	3	9	0	0
	FOL Swolf	2.5	9	0.559017	0.186339
Paired Samples Test
		Paired Differences					t	df	Sig. (2-tailed)
		Mean	Std. Deviation	Std. Error Mean	95% Confidence Interval of the Difference
					Lower	Upper
Pair 1	FOL Fdog - FOL Sdog	2.08333	0.763763	0.220479	1.59806	2.5686	9.44911	11	1.29845e-06
Pair 2	FOL Fwolf - FOL Swolf	0.5	0.559017	0.186339	0.0703015	0.929699	2.68328	8	0.0277844
DESCRIPTIVES VARIABLES=FOLFdog FOLSdog FOLFwolf FOLSwolf
/STATISTICS=MEAN STDDEV SEMEAN.

### Sheet: TableS5_GLM_FearStress
PACING
Source	Effect	Sum of Squares	df	Mean Square	F	Sig.	Partial Eta Squared
Intercept	Between-Subjects Effects	264.313	1	264.313	87.178	0	0.821
Species	Between-Subjects Effects	145.836	1	145.836	48.101	0	0.717
Testperson	Within-Subjects Effects	36.699	6	6.117	8.528	0	0.31
Testperson * Species	Within-Subjects Effects	23.041	6	3.84	5.354	0	0.22
Error (Species)	Between-Subjects Effects	57.605	19	3.032
Error (Testperson)	Within-Subjects Effects	81.768	114	0.717
CROUCHING
Source	Effect	Sum of Squares	df	Mean Square	F	Sig.	Partial Eta Squared
Intercept	Between-Subjects Effects	54.722	1	54.722	10.076	0.005	0.347
Species	Between-Subjects Effects	48.904	1	48.904	9.005	0.007	0.322
Testperson	Within-Subjects Effects	144.479	6	24.08	7.256	0	0.276
Testperson * Species	Within-Subjects Effects	145.433	6	24.239	7.304	0	0.278
Error (Species)	Between-Subjects Effects	103.19	19	5.431
Error(Testperson)	Within-Subjects Effects	378.332	114	3.319
TAIL-TUCK
Source	Effect	Sum of Squares	df	Mean Square	F	Sig.	Partial Eta Squared
Intercept	Between-Subjects Effects	44.005	1	44.005	5.542	0.029	0.226
Species	Between-Subjects Effects	44.005	1	44.005	5.542	0.029	0.226
Testperson	Within-Subjects Effects	32.368	6	5.395	4.21	0.001	0.181
Testperson * Species	Within-Subjects Effects	32.368	6	5.395	4.21	0.001	0.181
Error (Species)	Between-Subjects Effects	150.877	19	7.941
Error(Testperson)	Within-Subjects Effects	146.074	114	1.281

### Sheet: TableS6_PacingDOGS
PACING DOGS	Anova repeated measures
Descriptive Statistics				95% Confidence Interval
	Mean	Std. Deviation	N	Lower Bound	Upper Bound
Episode 1	0.111667	0.386825	12	-0.134	0.357
Episode 2	0.202083	0.700037	12	-0.243	0.647
Episode 3	0.67375	1.39614	12	-0.213	1.561
Episode 4	0.3525	0.860223	12	-0.194	0.899
Episode 5	0.8525	1.58819	12	-0.157	1.862
Episode 6	0.246667	0.576657	12	-0.12	0.613
Episode 7	0	0	12	0	0
Tests of Within-Subjects Effects
Measure:
Source		Type III Sum of Squares	df	Mean Square	F	Sig.
Pacing		6.83004	6	1.13834	1.64505	0.148758
Error(Pacing)		45.6704	66	0.691977

### Sheet: TableS7_PacingWOLVES
PACING WOLVES	Anova repeated measures
Descriptive Statistics				95% Confidence Interval
	Mean	Std. Deviation	N	Lower Bound	Upper Bound
Episode 1	2.5697	1.39115	9	1.50037	3.63903
Episode 2	2.7587	1.32844	9	1.73758	3.77983
Episode 3	3.0617	0.86943	9	2.3934	3.73001
Episode 4	1.555	0.915836	9	0.851026	2.25897
Episode 5	2.49815	0.834978	9	1.85633	3.13997
Episode 6	3.39795	1.43839	9	2.2923	4.50359
PaceTF_7	0.686944	0.926384	9	-0.0251373	1.39903
Tests of Within-Subjects Effects
Measure:
Source		Type III Sum of Squares	df	Mean Square	F	Sig.
Pace		47.1499	6	7.85831	10.4493	2.1641e-07
Error(Pace)		36.0979	48	0.75204
Pairwise Comparisons
Measure:	MEASURE_1
(I) Pace		Mean Difference (I-J)	Std. Error	Sig.b	95% Confidence Interval for Differenceb
					Lower Bound	Upper Bound
1	2	-0.189	0.458178	0.690802	-1.24556	0.867559
	3	-0.492003	0.280269	0.117254	-1.1383	0.154299
	4	1.0147	0.460914	0.0588563	-0.0481687	2.07757
	5	0.0715529	0.41445	0.867218	-0.884169	1.02728
	6	-0.828246	0.636676	0.229513	-2.29642	0.639931
	7	1,883*	0.343395	0.000585535	1.09089	2.67463
2	1	0.189	0.458178	0.690802	-0.867559	1.24556
	3	-0.303002	0.288188	0.323792	-0.967565	0.361561
	4	1,204*	0.213502	0.000488233	0.711365	1.69604
	5	0.260553	0.432444	0.563517	-0.736665	1.25777
	6	-0.639246	0.520706	0.254473	-1.84	0.561506
	7	2,072*	0.327982	0.000228643	1.31543	2.82808
3	1	0.492003	0.280269	0.117254	-0.154299	1.1383
	2	0.303002	0.288188	0.323792	-0.361561	0.967565
	4	1,507*	0.291468	0.000853797	0.834578	2.17883
	5	0.563556	0.361443	0.157572	-0.269934	1.39705
	6	-0.336243	0.530879	0.544169	-1.56045	0.887966
	7	2,375*	0.20864	3.20421e-06	1.89363	2.85589
4	1	-1.0147	0.460914	0.0588563	-2.07757	0.0481687
	2	-1,204*	0.213502	0.000488233	-1.69604	-0.711365
	3	-1,507*	0.291468	0.000853797	-2.17883	-0.834578
	5	-,943*	0.277486	0.00937559	-1.58303	-0.303265
	6	-1,843*	0.435902	0.00288464	-2.84814	-0.837755
	7	,868*	0.262456	0.0107391	0.262832	1.47328
5	1	-0.0715529	0.41445	0.867218	-1.02728	0.884169
	2	-0.260553	0.432444	0.563517	-1.25777	0.736665
	3	-0.563556	0.361443	0.157572	-1.39705	0.269934
	4	,943*	0.277486	0.00937559	0.303265	1.58303
	6	-0.899799	0.582296	0.160865	-2.24258	0.442978
	7	1,811*	0.308586	0.00037448	1.0996	2.52281
6	1	0.828246	0.636676	0.229513	-0.639931	2.29642
	2	0.639246	0.520706	0.254473	-0.561506	1.84
	3	0.336243	0.530879	0.544169	-0.887966	1.56045
	4	1,843*	0.435902	0.00288464	0.837755	2.84814
	5	0.899799	0.582296	0.160865	-0.442978	2.24258
	7	2,711*	0.555032	0.00121754	1.4311	3.99091
7	1	-1,883*	0.343395	0.000585535	-2.67463	-1.09089
	2	-2,072*	0.327982	0.000228643	-2.82808	-1.31543
	3	-2,375*	0.20864	3.20421e-06	-2.85589	-1.89363
	4	-,868*	0.262456	0.0107391	-1.47328	-0.262832
	5	-1,811*	0.308586	0.00037448	-2.52281	-1.0996
	6	-2,711*	0.555032	0.00121754	-3.99091	-1.4311
Based on estimated marginal means
*. The mean difference is significant at the ,05 level.
b. Adjustment for multiple comparisons: Least Significant Difference (equivalent to no adjustments).

### Sheet: TableS8_CrouchDOGS
CROUCHING DOGS	Anova repeated measures
Descriptive Statistics				95% Confidence Interval
	Mean	Std. Deviation	N	Lower Bound	Upper Bound
Episode 1	0	0	12	0	0
Episode 2	0	0	12	0	0
Episode 3	0.171667	0.594671	12	-0.206169	0.549502
Episode 4	0	0	12	0	0
Episode 5	0	0	12	0	0
Episode 6	0.0641667	0.22228	12	-0.0770632	0.205397
Episode 7	0	0	12	0	0
Tests of Within-Subjects Effects
Measure:
Source		Type III Sum of Squares	df	Mean Square	F	Sig.
Crouch		0.307698	6	0.0512829	0.881914	0.513195
Error(Crouch)		3.83787	66	0.0581496

### Sheet: TableS9_CrouchWOLVES
CROUCHING WOLVES	Anova repeated measures
Descriptive Statistics				95% Confidence Interval
	Mean	Std. Deviation	N	Lower Bound	Upper Bound
Episode 1	0	0	9	0	0
Episode 2	5.86028	7.15657	9	0.359253	11.3613
Episode 3	0.687037	1.62855	9	-0.564774	1.93885
Episode 4	0	0	9	0	0
Episode 5	0	0	9	0	0
Episode 6	1.84722	2.40155	9	0.00122515	3.69322
Episode 7	0	0	9	0	0
Tests of Within-Subjects Effects
Measure:
Source		Type III Sum of Squares	df	Mean Square	F	Sig.
Crouch		253.442	6	42.2403	5.41406	0.000244144
Error(Crouch)	Sphericity Assumed	374.494	48	7.80196
Pairwise Comparisons
Measure:	MEASURE_1
(I) Crouch		Mean Difference (I-J)	Std. Error	Sig.b	95% Confidence Interval for Differenceb
					Lower Bound	Upper Bound
1	2	-5,860*	2.38552	0.0395277	-11.3613	-0.359253
	3	-0.687037	0.542849	0.241265	-1.93885	0.564774
	4	0	0		0	0
	5	0	0		0	0
	6	-1,847*	0.800518	0.0498807	-3.69322	-0.00122515
	7	0	0		0	0
2	1	5,860*	2.38552	0.0395277	0.359253	11.3613
	3	5,173*	2.1922	0.0459695	0.118025	10.2285
	4	5,860*	2.38552	0.0395277	0.359253	11.3613
	5	5,860*	2.38552	0.0395277	0.359253	11.3613
	6	4.01306	2.16683	0.10116	-0.98367	9.00978
	7	5,860*	2.38552	0.0395277	0.359253	11.3613
3	1	0.687037	0.542849	0.241265	-0.564774	1.93885
	2	-5,173*	2.1922	0.0459695	-10.2285	-0.118025
	4	0.687037	0.542849	0.241265	-0.564774	1.93885
	5	0.687037	0.542849	0.241265	-0.564774	1.93885
	6	-1.16019	0.635092	0.105152	-2.62471	0.304339
	7	0.687037	0.542849	0.241265	-0.564774	1.93885
4	1	0	0		0	0
	2	-5,860*	2.38552	0.0395277	-11.3613	-0.359253
	3	-0.687037	0.542849	0.241265	-1.93885	0.564774
	5	0	0		0	0
	6	-1,847*	0.800518	0.0498807	-3.69322	-0.00122515
	7	0	0		0	0
5	1	0	0		0	0
	2	-5,860*	2.38552	0.0395277	-11.3613	-0.359253
	3	-0.687037	0.542849	0.241265	-1.93885	0.564774
	4	0	0		0	0
	6	-1,847*	0.800518	0.0498807	-3.69322	-0.00122515
	7	0	0		0	0
6	1	1,847*	0.800518	0.0498807	0.00122515	3.69322
	2	-4.01306	2.16683	0.10116	-9.00978	0.98367
	3	1.16019	0.635092	0.105152	-0.304339	2.62471
	4	1,847*	0.800518	0.0498807	0.00122515	3.69322
	5	1,847*	0.800518	0.0498807	0.00122515	3.69322
	7	1,847*	0.800518	0.0498807	0.00122515	3.69322
7	1	0	0		0	0
	2	-5,860*	2.38552	0.0395277	-11.3613	-0.359253
	3	-0.687037	0.542849	0.241265	-1.93885	0.564774
	4	0	0		0	0
	5	0	0		0	0
	6	-1,847*	0.800518	0.0498807	-3.69322	-0.00122515
Based on estimated marginal means
*. The mean difference is significant at the ,05 level.
b. Adjustment for multiple comparisons: Least Significant Difference (equivalent to no adjustments).

### Sheet: TableS10_TailTuckWOLVES
TAIL-TUCK WOLVES	Anova repeated measures
Descriptive Statistics				95% Confidence Interval
	Mean	Std. Deviation	N	Lower Bound	Upper Bound
Episode 1	0.636111	1.3992	9	-0.439413	1.71164
Episode 2	2.84222	3.53496	9	0.125012	5.55943
Episode 3	0.915	2.56284	9	-1.05497	2.88497
Episode 4	0.596667	1.79	9	-0.779249	1.97258
Episode 5	0.539444	1.61833	9	-0.704517	1.78341
Episode 6	2.20981	3.20529	9	-0.253992	4.67362
Episode 7	0	0	9	0	0
Tests of Within-Subjects Effects
Measure:
Source		Type III Sum of Squares	df	Mean Square	F	Sig.
Tail		56.6441	6	9.44069	3.10222	0.0119534
Error(Tail)		146.074	48	3.0432
Pairwise Comparisons
Measure:	MEASURE_1
(I) Tail		Mean Difference (I-J)	Std. Error	Sig.b	95% Confidence Interval for Differenceb
					Lower Bound	Upper Bound
1	2	-2.20611	1.22406	0.109171	-5.02881	0.616587
	3	-0.278889	0.46728	0.56712	-1.35644	0.798661
	4	0.0394444	0.247628	0.877389	-0.531587	0.610476
	5	0.0966667	0.213149	0.662226	-0.394857	0.58819
	6	-1,574*	0.65047	0.0418937	-3.07369	-0.0737165
	7	0.636111	0.466402	0.209743	-0.439413	1.71164
2	1	2.20611	1.22406	0.109171	-0.616587	5.02881
	3	1.92722	1.29086	0.173794	-1.04952	4.90396
	4	2.24556	1.19584	0.0972335	-0.512061	5.00317
	5	2.30278	1.18118	0.0870512	-0.421022	5.02658
	6	0.632407	1.45686	0.675692	-2.72711	3.99193
	7	2,842*	1.17832	0.0423693	0.125012	5.55943
3	1	0.278889	0.46728	0.56712	-0.798661	1.35644
	2	-1.92722	1.29086	0.173794	-4.90396	1.04952
	4	0.318333	0.261704	0.258505	-0.285157	0.921823
	5	0.375556	0.317871	0.271344	-0.357456	1.10857
	6	-1,295*	0.49694	0.0313451	-2.44076	-0.148868
	7	0.915	0.85428	0.315381	-1.05497	2.88497
4	1	-0.0394444	0.247628	0.877389	-0.610476	0.531587
	2	-2.24556	1.19584	0.0972335	-5.00317	0.512061
	3	-0.318333	0.261704	0.258505	-0.921823	0.285157
	5	0.0572222	0.0572222	0.346594	-0.0747325	0.189177
	6	-1,613*	0.614237	0.0303538	-3.02958	-0.196715
	7	0.596667	0.596667	0.346594	-0.779249	1.97258
5	1	-0.0966667	0.213149	0.662226	-0.58819	0.394857
	2	-2.30278	1.18118	0.0870512	-5.02658	0.421022
	3	-0.375556	0.317871	0.271344	-1.10857	0.357456
	4	-0.0572222	0.0572222	0.346594	-0.189177	0.0747325
	6	-1,670*	0.647853	0.0327018	-3.16432	-0.176418
	7	0.539444	0.539444	0.346594	-0.704517	1.78341
6	1	1,574*	0.65047	0.0418937	0.0737165	3.07369
	2	-0.632407	1.45686	0.675692	-3.99193	2.72711
	3	1,295*	0.49694	0.0313451	0.148868	2.44076
	4	1,613*	0.614237	0.0303538	0.196715	3.02958
	5	1,670*	0.647853	0.0327018	0.176418	3.16432
	7	2.20981	1.06843	0.0724224	-0.253992	4.67362
7	1	-0.636111	0.466402	0.209743	-1.71164	0.439413
	2	-2,842*	1.17832	0.0423693	-5.55943	-0.125012
	3	-0.915	0.85428	0.315381	-2.88497	1.05497
	4	-0.596667	0.596667	0.346594	-1.97258	0.779249
	5	-0.539444	0.539444	0.346594	-1.78341	0.704517
	6	-2.20981	1.06843	0.0724224	-4.67362	0.253992
Based on estimated marginal means
*. The mean difference is significant at the ,05 level.
b. Adjustment for multiple comparisons: Least Significant Difference (equivalent to no adjustments).
